# Broad Host Range of SARS-CoV-2 Predicted by Comparative and Structural Analysis of ACE2 in Vertebrates

**DOI:** 10.1101/2020.04.16.045302

**Authors:** Joana Damas, Graham M. Hughes, Kathleen C. Keough, Corrie A. Painter, Nicole S. Persky, Marco Corbo, Michael Hiller, Klaus-Peter Koepfli, Andreas R. Pfenning, Huabin Zhao, Diane P. Genereux, Ross Swofford, Katherine S. Pollard, Oliver A. Ryder, Martin T. Nweeia, Kerstin Lindblad-Toh, Emma C. Teeling, Elinor K. Karlsson, Harris A. Lewin

## Abstract

The novel coronavirus SARS-CoV-2 is the cause of Coronavirus Disease-2019 (COVID-19). The main receptor of SARS-CoV-2, angiotensin I converting enzyme 2 (ACE2), is now undergoing extensive scrutiny to understand the routes of transmission and sensitivity in different species. Here, we utilized a unique dataset of 410 vertebrates, including 252 mammals, to study cross-species conservation of ACE2 and its likelihood to function as a SARS-CoV-2 receptor. We designed a five-category ranking score based on the conservation properties of 25 amino acids important for the binding between receptor and virus, classifying all species from *very high* to *very low*. Only mammals fell into the *medium* to *very high* categories, and only catarrhine primates in the *very high* category, suggesting that they are at high risk for SARS-CoV-2 infection. We employed a protein structural analysis to qualitatively assess whether amino acid changes at variable residues would be likely to disrupt ACE2/SARS-CoV-2 binding, and found the number of predicted unfavorable changes significantly correlated with the binding score. Extending this analysis to human population data, we found only rare (<0.1%) variants in 10/25 binding sites. In addition, we observed evidence of positive selection in ACE2 in multiple species, including bats. Utilized appropriately, our results may lead to the identification of intermediate host species for SARS-CoV-2, justify the selection of animal models of COVID-19, and assist the conservation of animals both in native habitats and in human care.
