## Supplementary material for "Broad Host Range of SARS-CoV-2 Predicted by Comparative and Structural Analysis of ACE2 in Vertebrates": Dataset S2

### Sheet: Main table
AA coordinate	19	24	27	28	30	31	34	35	35	37	38	41	42	45	53	79	82	83	90	322	330	353	354	355	357	393
Chr: bp	X:15600857		X:15600833			X:15600819	X:15600810	X:15600809	X:15600807	X:15600803	X:15600798						X:15594944						X:15581229	X:15581228
Alleles	A/G		T/C			C/T	G/A	C/T	T/A	C/T	C/G						C/A/T						G/A	C/T
Variant ID	rs73635825	NO VARIANT	rs781255386	NO VARIANT	NO VARIANT	rs758278442	rs368655410	rs1348114695	rs778500138	rs146676783	/	NO VARIANT	NO VARIANT	NO VARIANT	NO VARIANT	NO VARIANT	rs766996587	NO VARIANT	NO VARIANT	NO VARIANT	NO VARIANT	NO VARIANT	rs200909433	rs961360700	NO VARIANT	NO VARIANT
Consequence Type	missense variant		missense variant			synonymous variant	synonymous variant	missense variant	missense variant	missense variant	missense variant						missense variant						synonymous variant	missense variant
AA	S/P		T/A			K	H	E/K	E/D	E/K	D/E						M/I						G	D/N
Substitution type	.		:			*	*	:	:	:	:						:						*	:
Structural analysis index	N/A		N			/	/	W	W	N	N						N						/	N/A
GnomAD TOTAL AF	0.0003129		1.091e-05			1.636e-05	0.0006332	1.636e-05		3.897e-05							2.442e-05							1.174e-05
African AF	0.003323		0			0	0	0		0.000105							0.0002623							0
Latino	0		7.303e-05			0		0		0							0							0
Ashkenazi Jewish AF	0		0			0	0.003264	0		0							0							0
East Asian AF	0		0			0.0002167	0.0002696	0.0001444		0							0							0
European (Finnish) AF	0		0			0	0.003329	0		0.0003222							0							0
European (non-Finnish) AF	0		0			0	0.0003343	1.221e-05		0							0							2.591e-05
South Asian AF	0		0			0	0.0002623	0		0							0							0
Other AF	0.0001882		0			0	0.0005626	0		0							0							0
Total Allele count	64		2			3	130	3		8							5							2
Number of Homozygotes	0		0			0	0	0		0							0							0
Number of Hemizygotes	12		0			1	46	1		4							0							0
Female AF	0.0004016		1.731e-05			1.731e-05	0.0006487	1.731e-05		5.277e-05							3.863e-05							1.752e-05
Male AF	0.0001599		0			1.475e-05	0.0006068	1.475e-05		3.089e-05							0							0
ChinaMAP AF											5.73e-05
Topmed AF	A: 0.999							C: 0.99993629									C: 0.999952217						G: 0.999984072
	G: 0.001							T: 6.37100e-05									T: 4.77830e-05						A: 1.59280e-05
1000 Genomes Project Phase 3 TOTAL AF (allele count)	A: 0.999 (3772)
	G: 0001 (3)
UK10K TWINSUK (allele count)									T: 0.999720201 (3573)
									A: 0.000279799 (1)
Color code in row 7:		Code in row 8:
Green - same AA		N - Neutral
Light blue - Conservative substitution		W - Weak
Yellow - Semi-conservative substituition		/ - Same AA
		N/A - Not applicable
